# Human neural stem cells restore spatial memory in a transgenic Alzheimer’s disease mouse model by an immunomodulating mechanism

**DOI:** 10.1101/2023.11.01.565161

**Authors:** Kevin S. Chen, Mohamed H. Noureldein, Lisa M. McGinley, John M. Hayes, Diana M. Rigan, Jacquelin F. Kwentus, Shayna N. Mason, Faye E. Mendelson, Masha G. Savelieffd, Eva L. Feldman

## Abstract

**INTRODUCTION:** Stem cells are a promising therapeutic in Alzheimer’s disease (AD) given the complex pathophysiologic pathways involved. However, the therapeutic mechanisms of stem cells remain unclear. Here, we used spatial transcriptomics to elucidate therapeutic mechanisms of human neural stem cells (hNSCs) in an animal model of AD.

**METHODS:** hNSCs were transplanted into the fimbria fornix of the hippocampus using the 5XFAD mouse model. Spatial memory was assessed by Morris water maze. Amyloid plaque burden was quantified. Spatial transcriptomics was performed and differentially expressed genes (DEGs) identified both globally and within the hippocampus. Subsequent pathway enrichment and ligand-receptor network analysis was performed.

**RESULTS:** hNSC transplantation restored learning curves of 5XFAD mice. However, there were no changes in amyloid plaque burden. Spatial transcriptomics showed 1061 DEGs normalized in hippocampal subregions. Plaque induced genes in microglia, along with populations of stage 1 and stage 2 disease associated microglia (DAM), were normalized upon hNSC transplantation. Pathologic signaling between hippocampus and DAM was also restored.

**DISCUSSION:** hNSCs normalized many dysregulated genes, although this was not mediated by a change in amyloid plaque levels. Rather, hNSCs appear to exert beneficial effects in part by modulating microglia-mediated neuroinflammation and signaling in AD.
