## Supplemental Table 3 for "Human neural stem cells restore spatial memory in a transgenic Alzheimer’s disease mouse model by an immunomodulating mechanism"

### Sheet: table_S3
Pathway ID	Term	Annotated	Significant	P-value	Padj	GeneID
mmu004142	Lysosome	122	12	2.02467e-10	1.37677e-08	Ctsz,Ctss,Hexb,Ctsl,Hexa,Npc2,Laptm5,Cd63,Lamp2,Gns,Man2b1,Ap1s2
mmu005020	Prion diseases	35	4	0.000185305	0.00630037	C1qb,C1qc,C1qa,Bax
mmu00511	Other glycan degradation	17	3	0.000341051	0.00773049	Hexb,Hexa,Man2b1
mmu00531	Glycosaminoglycan degradation	21	3	0.000651517	0.0101063	Hexb,Hexa,Gns
mmu005150	Staphylococcus aureus infection	50	4	0.00074311	0.0101063	C1qb,C1qc,C1qa,Selplg
mmu004610	Complement and coagulation cascades	76	4	0.00352897	0.039995	C1qb,C1qc,C1qa,F3
mmu00603	Glycosphingolipid biosynthesis - globo and isoglobo series	15	2	0.00665561	0.0565727	Hexb,Hexa
mmu00604	Glycosphingolipid biosynthesis - ganglio series	15	2	0.00665561	0.0565727	Hexb,Hexa
mmu00100	Steroid biosynthesis	18	2	0.0095447	0.0721155	Fdft1,Dhcr24
mmu004145	Phagosome	173	5	0.0140112	0.0952764	Ctss,Ctsl,Itgb5,Lamp2,Atp6v0e
mmu004512	ECM-receptor interaction	86	3	0.034318	0.212148	Itgb5,Sdc4,Spp1
