## Supplemental Table 5 for "Human neural stem cells restore spatial memory in a transgenic Alzheimer’s disease mouse model by an immunomodulating mechanism"

### Sheet: Table_S5
Pathway ID	Term	Annotated	Significant	P-value	Padj	GeneID
mmu004120	Ubiquitin mediated proteolysis	138	26	7.75125e-09	1.34872e-06	Ube2ql1,Ube2a,Ube2q2,Ube3c,Ube2g2,Vhl,Ube2q1,Ube2o,Ube4b,Mdm2,Cul3,Cul2,Ube2j1,Ube2j2,Ddb1,Klhl9,Fzr1,Cul4a,Ube3a,Rchy1,Ube2d1,Ube2f,Sae1,Cul1,Ubr5,Ube2r2
mmu004141	Protein processing in endoplasmic reticulum	166	24	4.68034e-06	0.000407189	Dnajb1,Rpn1,Ufd1,Ube2g2,Sel1l,Sec63,Sec23a,Ube4b,Sec61a2,Prkcsh,Ube2j1,Ube2j2,Derl1,Sec13,Hspa2,Dnajc3,Bax,Ube2d1,Atf6b,Cul1,Rnf5,Ganab,Hspa4l,Stt3b
mmu003060	Protein export	29	9	1.0452e-05	0.000606213	Sec11c,Sec63,Sec61a2,Spcs3,Sec11a,Srp19,Srp72,Immp1l,Srp14
mmu003050	Proteasome	45	9	0.000439587	0.0161361	Psmd8,Psma1,Psmd7,Psma4,Psmd6,Psma2,Psmd3,Psmd2,Psmc2
mmu00900	Terpenoid backbone biosynthesis	14	5	0.000515501	0.0161361	Hmgcs1,Hmgcr,Fdps,Ggps1,Acat1
mmu005014	Amyotrophic lateral sclerosis	56	10	0.000556417	0.0161361	Mapk14,Chp1,Rab5a,Bcl2l1,Derl1,Grin2b,Cat,Bax,Nefh,Tomm40
mmu004720	Long-term potentiation	69	11	0.000812655	0.0202003	Prkcg,Chp1,Gnaq,Grm5,Crebbp,Cacna1c,Hras,Rap1b,Prkcb,Grin2b,Plcb1
mmu004710	Circadian rhythm	22	5	0.00479671	0.104328	Bhlhe40,Fbxl3,Per2,Csnk1d,Cul1
mmu00604	Glycosphingolipid biosynthesis - ganglio series	15	4	0.00634915	0.12275	St6galnac5,B4galnt1,Hexb,Hexa
mmu003015	mRNA surveillance pathway	92	11	0.00819644	0.130935	Rnps1,Upf2,Casc3,Gspt2,Ncbp2,Cpsf6,Sympk,Fip1l1,Ppp2r5d,Nudt21,Cstf3
mmu004360	Axon guidance	131	14	0.00827753	0.130935	Cfl1,Unc5a,Chp1,Fyn,Pak3,Efna3,Cfl2,Hras,Ablim2,Sema4f,Plxna1,Unc5c,Srgap2,Ptk2
mmu004144	Endocytosis	220	20	0.0108771	0.147262	Psd3,Sh3gl2,Dnm1l,Rab11fip3,Prkci,Rabep1,Rab7,Mdm2,Smap1,Rab5a,Tsg101,Pip5k1b,Hras,Hgs,Chmp5,Hspa2,Grk6,Eps15,Ap2s1,Chmp2b
mmu004142	Lysosome	122	13	0.0110023	0.147262	Atp6v0c,Ctsd,Gga3,Ids,Gaa,Laptm4b,Ap1b1,Ap3b2,Hexb,Ap3m2,Ap1m1,Neu1,Hexa
mmu00240	Pyrimidine metabolism	99	11	0.0139006	0.172765	Itpa,Nt5c,Nme1,Cmpk1,Dtymk,Polr2c,Polr2g,Pole4,Polr2j,Dut,Txnrd1
mmu004540	Gap junction	88	10	0.0160574	0.186265	Gnas,Prkcg,Map2k5,Gnaq,Grm5,Hras,Prkcb,Csnk1d,Plcb1,Tubb4b
mmu003040	Spliceosome	133	13	0.0214033	0.219136	Snrpa,Srsf7,Prpf38b,Prpf18,Bcas2,Ncbp2,Lsm8,Hspa2,Sf3a1,Srsf9,Rbm25,Wbp11,Sf3b3
mmu001100	Metabolic pathways	1173	76	0.0226617	0.219136	Gpi1,Atp6v1g2,Aldoa,St6galnac5,Fasn,Atp6v0c,Guk1,Gapdh,Pgp,Hmgcs1,Gls,Hmgcr,Acly,Itpa,Fdps,Fdft1,Ak4,Msmo1,Synj1,B4galnt1,Rpn1,Pcyt2,Nt5c,Ak5,Crls1,Sms,Galnt16,Ids,Gaa,Pgls,Sdhd,Acsl5,Dpm2,Pgs1,Nme1,Pank2,Aprt,Hsd17b12,Pip5k1b,Rfk,Cmpk1,B3gat3,B4galt6,Me1,Srm,Auh,Echs1,Dtymk,Ext2,Dld,Polr2c,Hexb,Atp5l,B3galt5,Cat,Prps1,Ggps1,Atp5g1,Polr2g,Plcb1,Sqle,Acsl4,Pigq,Pdxp,Cmas,Pole4,Polr2j,Acss2,Acat1,I…
mmu003420	Nucleotide excision repair	43	6	0.0232882	0.219136	Rfc1,Ddb1,Cul4a,Cetn2,Pole4,Ccnh
mmu005143	African trypanosomiasis	32	5	0.0239287	0.219136	Prkcg,Thop1,Gnaq,Prkcb,Plcb1
mmu00310	Lysine degradation	45	6	0.0285283	0.248196	Kmt5a,Nsd2,Echs1,Ehmt2,Setd7,Acat1
mmu004010	MAPK signaling pathway	267	21	0.0393255	0.319871	Map4k3,Gadd45b,Mapk14,Prkcg,Mapk8ip2,Cacna2d1,Chp1,Map2k5,Cacna1b,Fgfr1,Cacnb3,Map2k4,Cacna1c,Hras,Rap1b,Atf2,Map3k12,Prkcb,Hspa2,Cacnb1,Ptpn5
mmu00603	Glycosphingolipid biosynthesis - globo and isoglobo series	15	3	0.0404434	0.319871	Hexb,B3galt5,Hexa
