## Supplemental Table 10 for "Human neural stem cells restore spatial memory in a transgenic Alzheimer’s disease mouse model by an immunomodulating mechanism"

### Sheet: hnsc vs AD
	Source	Target	Ligand	Receptor
1	Amygdala	Amygdala	Cadm3	Cadm3
2	Amygdala	Amygdala	Negr1	Negr1
3	Amygdala	Astrocytes	Negr1	Negr1
4	Amygdala	Astrocytes	Psap	Gpr37l1
5	Amygdala	DAM	App	Cd74
6	Amygdala	DAM	Cadm3	Cadm3
7	Amygdala	DAM	Negr1	Negr1
8	Amygdala	DAM	Nrxn1	Nlgn2
9	Amygdala	DAM	Nrxn2	Nlgn2
10	Amygdala	DAM	Psap	Gpr37
11	Amygdala	DAM	Ptn	Ncl
12	Amygdala	DAM	Ptn	Sdc4
13	Amygdala	IC	Ptn	Sdc3
14	Amygdala	Meningeal cells	App	Cd74
15	Amygdala	Microglia	App	Cd74
16	Amygdala	Oligodendrocytes	Cadm3	Cadm3
17	Amygdala	Oligodendrocytes	Negr1	Negr1
18	Amygdala	Oligodendrocytes	Psap	Gpr37l1
19	Amygdala	Oligodendrocytes	Ptn	Ncl
20	Amygdala	Oligodendrocytes	Ptn	Ptprz1
21	Amygdala	Oligodendrocytes	Ptn	Sdc2
22	Amygdala	Oligodendrocytes	Ptn	Sdc3
23	Amygdala	Piriform nucleus	Nrxn1	Nlgn2
24	Amygdala	Piriform nucleus	Nrxn1	Nlgn3
25	Amygdala	Piriform nucleus	Nrxn2	Nlgn2
26	Amygdala	Piriform nucleus	Nrxn2	Nlgn3
27	Amygdala	Stage 2 DAM	Cadm3	Cadm3
28	Amygdala	Stage 2 DAM	Cntn1	Nrcam
29	Amygdala	Stage 2 DAM	Cx3cl1	Cx3cr1
30	Amygdala	Stage 2 DAM	Ncam1	L1cam
31	Amygdala	Stage 2 DAM	Ncam1	Ncam1
32	Amygdala	Stage 2 DAM	Nrxn1	Nlgn3
33	Amygdala	Stage 2 DAM	Nrxn2	Nlgn3
34	Amygdala	Stage 2 DAM	Ptn	Ncl
35	Amygdala	Stage 2 DAM	Ptn	Ptprz1
36	Amygdala	Stage 2 DAM	Ptn	Sdc3
37	Amygdala	Thalamus	App	Cd74
38	Astrocytes	Amygdala	Cntn1	Nrcam
39	Astrocytes	Amygdala	Negr1	Negr1
40	Astrocytes	Amygdala	Psap	Gpr37l1
41	Astrocytes	Amygdala	Ptn	Ncl
42	Astrocytes	Amygdala	Ptn	Ptprz1
43	Astrocytes	Astrocytes	Cadm1	Cadm1
44	Astrocytes	Astrocytes	Cldn11	Cldn11
45	Astrocytes	Astrocytes	Cntn1	Nrcam
46	Astrocytes	Astrocytes	Grn	Sort1
47	Astrocytes	Astrocytes	Mag	Mag
48	Astrocytes	Astrocytes	Negr1	Negr1
49	Astrocytes	Astrocytes	Psap	Gpr37l1
50	Astrocytes	Astrocytes	Ptn	Ncl
51	Astrocytes	Astrocytes	Ptn	Ptprz1
52	Astrocytes	BNST	Cldn11	Cldn11
53	Astrocytes	BNST	Psap	Gpr37l1
54	Astrocytes	Caudate Putamen	Cldn11	Cldn11
55	Astrocytes	Caudate Putamen	Mag	Mag
56	Astrocytes	Caudate Putamen	Psap	Gpr37l1
57	Astrocytes	Caudate Putamen	Ptn	Ncl
58	Astrocytes	Cortex	Cntn1	Nrcam
59	Astrocytes	DAM	App	Cd74
60	Astrocytes	DAM	Cldn11	Cldn11
61	Astrocytes	DAM	Cntn1	Nrcam
62	Astrocytes	DAM	Efnb3	Epha4
63	Astrocytes	DAM	Grn	Sort1
64	Astrocytes	DAM	Mag	Mag
65	Astrocytes	DAM	Negr1	Negr1
66	Astrocytes	DAM	Nfasc	CNTN1_CNTNAP1
67	Astrocytes	DAM	Nrxn1	Nlgn2
68	Astrocytes	DAM	Nrxn2	Nlgn2
69	Astrocytes	DAM	Nrxn3	Nlgn2
70	Astrocytes	DAM	Psap	Gpr37
71	Astrocytes	DAM	Ptn	Ncl
72	Astrocytes	DAM	Ptn	Ptprz1
73	Astrocytes	DAM	Ptn	Sdc4
74	Astrocytes	Ependymal cells	Cldn11	Cldn11
75	Astrocytes	Ependymal cells	Mag	Mag
76	Astrocytes	IC	Psap	Gpr37l1
77	Astrocytes	IC	Ptn	Ncl
78	Astrocytes	IC	Ptn	Ptprz1
79	Astrocytes	IC	Ptn	Sdc3
80	Astrocytes	Medial nucleus	Cldn11	Cldn11
81	Astrocytes	Medial nucleus	Psap	Gpr37l1
82	Astrocytes	Meningeal cells	App	Cd74
83	Astrocytes	Meningeal cells	Cldn11	Cldn11
84	Astrocytes	Microglia	App	Cd74
85	Astrocytes	Microglia	Cldn11	Cldn11
86	Astrocytes	Microglia	Cntn1	Nrcam
87	Astrocytes	Microglia	Mag	Mag
88	Astrocytes	Microglia	Psap	Gpr37l1
89	Astrocytes	Microglia	Ptn	Ptprz1
90	Astrocytes	Oligodendrocytes	Cadm1	Cadm1
91	Astrocytes	Oligodendrocytes	Cntn1	Nrcam
92	Astrocytes	Oligodendrocytes	Efnb3	Ephb1
93	Astrocytes	Oligodendrocytes	Grn	Sort1
94	Astrocytes	Oligodendrocytes	Negr1	Negr1
95	Astrocytes	Oligodendrocytes	Nfasc	CNTN1_CNTNAP1
96	Astrocytes	Oligodendrocytes	Psap	Gpr37l1
97	Astrocytes	Oligodendrocytes	Ptn	Ncl
98	Astrocytes	Oligodendrocytes	Ptn	Ptprz1
99	Astrocytes	Oligodendrocytes	Ptn	Sdc2
100	Astrocytes	Oligodendrocytes	Ptn	Sdc3
101	Astrocytes	Piriform nucleus	Cadm1	Cadm1
102	Astrocytes	Piriform nucleus	Efnb3	Epha4
103	Astrocytes	Piriform nucleus	Grn	Sort1
104	Astrocytes	Piriform nucleus	Nfasc	CNTN1_CNTNAP1
105	Astrocytes	Piriform nucleus	Nrxn1	Nlgn2
106	Astrocytes	Piriform nucleus	Nrxn1	Nlgn3
107	Astrocytes	Piriform nucleus	Nrxn2	Nlgn2
108	Astrocytes	Piriform nucleus	Nrxn2	Nlgn3
109	Astrocytes	Piriform nucleus	Nrxn3	Nlgn2
110	Astrocytes	Piriform nucleus	Nrxn3	Nlgn3
111	Astrocytes	Piriform nucleus	Psap	Gpr37l1
112	Astrocytes	Piriform nucleus	Ptn	Ncl
113	Astrocytes	Piriform nucleus	Ptn	Ptprz1
114	Astrocytes	Stage 2 DAM	Cadm1	Cadm1
115	Astrocytes	Stage 2 DAM	Cntn1	Nrcam
116	Astrocytes	Stage 2 DAM	Cx3cl1	Cx3cr1
117	Astrocytes	Stage 2 DAM	Grn	Sort1
118	Astrocytes	Stage 2 DAM	Ncam1	L1cam
119	Astrocytes	Stage 2 DAM	Ncam1	Ncam1
120	Astrocytes	Stage 2 DAM	Nfasc	CNTN1_CNTNAP1
121	Astrocytes	Stage 2 DAM	Nrxn1	Nlgn3
122	Astrocytes	Stage 2 DAM	Nrxn2	Nlgn3
123	Astrocytes	Stage 2 DAM	Nrxn3	Nlgn3
124	Astrocytes	Stage 2 DAM	Psap	Gpr37l1
125	Astrocytes	Stage 2 DAM	Ptn	Ptprz1
126	Astrocytes	Stage 2 DAM	Ptn	Sdc3
127	Astrocytes	Thalamus	App	Cd74
128	Astrocytes	Thalamus	Cldn11	Cldn11
129	Astrocytes	Thalamus	Psap	Gpr37l1
130	Astrocytes	Zona Incerta	Cldn11	Cldn11
131	Astrocytes	Zona Incerta	Mag	Mag
132	Astrocytes	Zona Incerta	Psap	Gpr37l1
133	Astrocytes	Zona Incerta	Ptn	Ncl
134	Astrocytes	Zona Incerta	Ptn	Ptprz1
135	BNST	Astrocytes	Cldn11	Cldn11
136	BNST	Astrocytes	Psap	Gpr37l1
137	BNST	DAM	App	Cd74
138	BNST	DAM	Nfasc	CNTN1_CNTNAP1
139	BNST	DAM	Nrxn3	Nlgn2
140	BNST	DAM	Psap	Gpr37
141	BNST	DAM	Psap	Gpr37l1
142	BNST	DAM	Ptn	Sdc4
143	BNST	IC	Ptn	Sdc3
144	BNST	Meningeal cells	App	Cd74
145	BNST	Microglia	App	Cd74
146	BNST	Oligodendrocytes	Nfasc	CNTN1_CNTNAP1
147	BNST	Oligodendrocytes	Psap	Gpr37l1
148	BNST	Oligodendrocytes	Ptn	Sdc2
149	BNST	Piriform nucleus	Nfasc	CNTN1_CNTNAP1
150	BNST	Piriform nucleus	Nrxn3	Nlgn2
151	BNST	Piriform nucleus	Nrxn3	Nlgn3
152	BNST	Piriform nucleus	Ptn	Sdc3
153	BNST	Stage 2 DAM	Nfasc	CNTN1_CNTNAP1
154	BNST	Stage 2 DAM	Nrxn3	Nlgn3
155	BNST	Stage 2 DAM	Psap	Gpr37l1
156	BNST	Thalamus	App	Cd74
157	Caudate Putamen	Astrocytes	Cldn11	Cldn11
158	Caudate Putamen	Astrocytes	Mag	Mag
159	Caudate Putamen	Astrocytes	Psap	Gpr37l1
160	Caudate Putamen	DAM	App	Cd74
161	Caudate Putamen	DAM	Cldn11	Cldn11
162	Caudate Putamen	DAM	Mag	Mag
163	Caudate Putamen	DAM	Psap	Gpr37
164	Caudate Putamen	DAM	Psap	Gpr37l1
165	Caudate Putamen	DAM	Ptn	Ncl
166	Caudate Putamen	DAM	Ptn	Sdc4
167	Caudate Putamen	IC	Psap	Gpr37l1
168	Caudate Putamen	IC	Ptn	Sdc3
169	Caudate Putamen	Meningeal cells	App	Cd74
170	Caudate Putamen	Microglia	App	Cd74
171	Caudate Putamen	Oligodendrocytes	Psap	Gpr37l1
172	Caudate Putamen	Oligodendrocytes	Ptn	Ncl
173	Caudate Putamen	Oligodendrocytes	Ptn	Sdc2
174	Caudate Putamen	Stage 2 DAM	Psap	Gpr37l1
175	Caudate Putamen	Stage 2 DAM	Ptn	Ncl
176	Caudate Putamen	Stage 2 DAM	Ptn	Ptprz1
177	Caudate Putamen	Thalamus	App	Cd74
178	Corpus Collusum	Astrocytes	Psap	Gpr37l1
179	Corpus Collusum	DAM	App	Cd74
180	Corpus Collusum	DAM	Psap	Gpr37
181	Corpus Collusum	DAM	Psap	Gpr37l1
182	Corpus Collusum	DAM	Ptn	Ncl
183	Corpus Collusum	DAM	Ptn	Sdc4
184	Corpus Collusum	Ependymal cells	Mag	Mag
185	Corpus Collusum	IC	Ptn	Sdc3
186	Corpus Collusum	Meningeal cells	App	Cd74
187	Corpus Collusum	Microglia	App	Cd74
188	Corpus Collusum	Oligodendrocytes	Efnb3	Ephb1
189	Corpus Collusum	Oligodendrocytes	Psap	Gpr37l1
190	Corpus Collusum	Oligodendrocytes	Ptn	Ncl
191	Corpus Collusum	Oligodendrocytes	Ptn	Sdc2
192	Corpus Collusum	Stage 2 DAM	Psap	Gpr37l1
193	Corpus Collusum	Stage 2 DAM	Ptn	Ptprz1
194	Corpus Collusum	Thalamus	App	Cd74
195	Cortex	Astrocytes	Psap	Gpr37l1
196	Cortex	DAM	App	Cd74
197	Cortex	DAM	Nrxn2	Nlgn2
198	Cortex	DAM	Psap	Gpr37
199	Cortex	IC	Ptn	Sdc3
200	Cortex	Meningeal cells	App	Cd74
201	Cortex	Microglia	App	Cd74
202	Cortex	Oligodendrocytes	Psap	Gpr37l1
203	Cortex	Oligodendrocytes	Ptn	Ncl
204	Cortex	Piriform nucleus	Nrxn2	Nlgn2
205	Cortex	Piriform nucleus	Nrxn2	Nlgn3
206	Cortex	Stage 2 DAM	Nrxn1	Nlgn3
207	Cortex	Stage 2 DAM	Nrxn2	Nlgn3
208	Cortex	Stage 2 DAM	Psap	Gpr37l1
209	Cortex	Thalamus	App	Cd74
210	DAM	Amygdala	Cadm3	Cadm3
211	DAM	Amygdala	Cntn1	Nrcam
212	DAM	Amygdala	Grn	Sort1
213	DAM	Amygdala	Negr1	Negr1
214	DAM	Amygdala	Psap	Gpr37l1
215	DAM	Amygdala	Ptn	Ncl
216	DAM	Amygdala	Ptn	Ptprz1
217	DAM	Astrocytes	Cldn11	Cldn11
218	DAM	Astrocytes	Cntn1	Nrcam
219	DAM	Astrocytes	Grn	Sort1
220	DAM	Astrocytes	Mag	Mag
221	DAM	Astrocytes	Negr1	Negr1
222	DAM	Astrocytes	Ptn	Ncl
223	DAM	Astrocytes	Ptn	Ptprz1
224	DAM	BNST	Grn	Sort1
225	DAM	BNST	Psap	Gpr37l1
226	DAM	Caudate Putamen	Cldn11	Cldn11
227	DAM	Caudate Putamen	Grn	Sort1
228	DAM	Caudate Putamen	Mag	Mag
229	DAM	Caudate Putamen	Psap	Gpr37l1
230	DAM	Caudate Putamen	Ptn	Ncl
231	DAM	Cortex	Cntn1	Nrcam
232	DAM	DAM	App	Cd74
233	DAM	DAM	Cadm3	Cadm3
234	DAM	DAM	Cdh2	Cdh2
235	DAM	DAM	Cldn11	Cldn11
236	DAM	DAM	Cntn1	Nrcam
237	DAM	DAM	Cntn2	Cntn2
238	DAM	DAM	Efnb3	Epha4
239	DAM	DAM	Fgf1	Fgfr2
240	DAM	DAM	Fgf1	Fgfr3
241	DAM	DAM	Grn	Sort1
242	DAM	DAM	Mag	Mag
243	DAM	DAM	Negr1	Negr1
244	DAM	DAM	Nrxn1	Nlgn2
245	DAM	DAM	Nrxn2	Nlgn2
246	DAM	DAM	Nrxn3	Nlgn2
247	DAM	DAM	Ptn	Ncl
248	DAM	DAM	Ptn	Ptprz1
249	DAM	DAM	Ptn	Sdc4
250	DAM	DAM	Spp1	ITGAV_ITGB5
251	DAM	Ependymal cells	Cldn11	Cldn11
252	DAM	Ependymal cells	Mag	Mag
253	DAM	IC	Fgf1	Fgfr3
254	DAM	IC	Grn	Sort1
255	DAM	IC	Ptn	Ncl
256	DAM	IC	Ptn	Ptprz1
257	DAM	IC	Ptn	Sdc3
258	DAM	Medial nucleus	Cldn11	Cldn11
259	DAM	Meningeal cells	App	Cd74
260	DAM	Meningeal cells	Cldn11	Cldn11
261	DAM	Microglia	App	Cd74
262	DAM	Microglia	Cldn11	Cldn11
263	DAM	Microglia	Cntn1	Nrcam
264	DAM	Microglia	Grn	Sort1
265	DAM	Microglia	Mag	Mag
266	DAM	Microglia	Ptn	Ptprz1
267	DAM	Oligodendrocytes	Cadm1	Cadm1
268	DAM	Oligodendrocytes	Cadm3	Cadm3
269	DAM	Oligodendrocytes	Cdh2	Cdh2
270	DAM	Oligodendrocytes	Cntn1	Nrcam
271	DAM	Oligodendrocytes	Efnb3	Ephb1
272	DAM	Oligodendrocytes	Fgf1	Fgfr2
273	DAM	Oligodendrocytes	Fgf1	Fgfr3
274	DAM	Oligodendrocytes	Gas6	Tyro3
275	DAM	Oligodendrocytes	Grn	Sort1
276	DAM	Oligodendrocytes	Lrrc4b	Ptprf
277	DAM	Oligodendrocytes	Negr1	Negr1
278	DAM	Oligodendrocytes	Nfasc	CNTN1_CNTNAP1
279	DAM	Oligodendrocytes	Psap	Gpr37l1
280	DAM	Oligodendrocytes	Ptn	Ncl
281	DAM	Oligodendrocytes	Ptn	Ptprz1
282	DAM	Oligodendrocytes	Ptn	Sdc2
283	DAM	Oligodendrocytes	Ptn	Sdc3
284	DAM	Oligodendrocytes	Spp1	ITGAV_ITGB1
285	DAM	Oligodendrocytes	Vtn	ITGAV_ITGB1
286	DAM	Piriform nucleus	Efnb3	Epha4
287	DAM	Piriform nucleus	Nfasc	CNTN1_CNTNAP1
288	DAM	Piriform nucleus	Nrxn1	Nlgn2
289	DAM	Piriform nucleus	Nrxn1	Nlgn3
290	DAM	Piriform nucleus	Nrxn2	Nlgn2
291	DAM	Piriform nucleus	Nrxn2	Nlgn3
292	DAM	Piriform nucleus	Nrxn3	Nlgn2
293	DAM	Piriform nucleus	Nrxn3	Nlgn3
294	DAM	Piriform nucleus	Psap	Gpr37l1
295	DAM	Piriform nucleus	Ptn	Ncl
296	DAM	Piriform nucleus	Ptn	Ptprz1
297	DAM	Stage 2 DAM	Cadm3	Cadm3
298	DAM	Stage 2 DAM	Cdh2	Cdh2
299	DAM	Stage 2 DAM	Cntn1	Nrcam
300	DAM	Stage 2 DAM	Cntn2	Cntn2
301	DAM	Stage 2 DAM	Cntn2	L1cam
302	DAM	Stage 2 DAM	Cx3cl1	Cx3cr1
303	DAM	Stage 2 DAM	Fgf1	Fgfr2
304	DAM	Stage 2 DAM	Fgf1	Fgfr3
305	DAM	Stage 2 DAM	Gas6	Axl
306	DAM	Stage 2 DAM	Grn	Sort1
307	DAM	Stage 2 DAM	Ncam1	L1cam
308	DAM	Stage 2 DAM	Ncam1	Ncam1
309	DAM	Stage 2 DAM	Nrxn1	Nlgn3
310	DAM	Stage 2 DAM	Nrxn2	Nlgn3
311	DAM	Stage 2 DAM	Nrxn3	Nlgn3
312	DAM	Stage 2 DAM	Ptn	Ptprz1
313	DAM	Stage 2 DAM	Ptn	Sdc3
314	DAM	Stage 2 DAM	Spp1	ITGAV_ITGB1
315	DAM	Stage 2 DAM	Spp1	ITGAV_ITGB5
316	DAM	Stage 2 DAM	Vtn	ITGAV_ITGB1
317	DAM	Stage 2 DAM	Vtn	ITGAV_ITGB8
318	DAM	Thalamus	App	Cd74
319	DAM	Thalamus	Cldn11	Cldn11
320	DAM	Zona Incerta	Cldn11	Cldn11
321	DAM	Zona Incerta	Mag	Mag
322	DAM	Zona Incerta	Psap	Gpr37l1
323	DAM	Zona Incerta	Ptn	Ncl
324	DAM	Zona Incerta	Ptn	Ptprz1
325	Ependymal cells	Astrocytes	Cldn11	Cldn11
326	Ependymal cells	Astrocytes	Mag	Mag
327	Ependymal cells	Corpus Collusum	Mag	Mag
328	Ependymal cells	DAM	App	Cd74
329	Ependymal cells	DAM	Cldn11	Cldn11
330	Ependymal cells	DAM	Mag	Mag
331	Ependymal cells	DAM	Ptn	Sdc3
332	Ependymal cells	DAM	Ptn	Sdc4
333	Ependymal cells	IC	Mag	Mag
334	Ependymal cells	IC	Ptn	Sdc3
335	Ependymal cells	Meningeal cells	App	Cd74
336	Ependymal cells	Microglia	App	Cd74
337	Ependymal cells	Oligodendrocytes	Mag	Mag
338	Ependymal cells	Oligodendrocytes	Ptn	Sdc2
339	Ependymal cells	Piriform nucleus	Ptn	Sdc3
340	Ependymal cells	Stage 2 DAM	Mag	Mag
341	Ependymal cells	Stage 2 DAM	Ptn	Sdc4
342	Ependymal cells	Thalamus	App	Cd74
343	Fimbria	DAM	App	Cd74
344	Fimbria	DAM	Psap	Gpr37
345	Fimbria	Meningeal cells	App	Cd74
346	Fimbria	Microglia	App	Cd74
347	Fimbria	Stage 2 DAM	Psap	Gpr37l1
348	Fimbria	Thalamus	App	Cd74
349	Hippocampus	Astrocytes	Psap	Gpr37l1
350	Hippocampus	DAM	App	Cd74
351	Hippocampus	DAM	Nrxn1	Nlgn2
352	Hippocampus	DAM	Psap	Gpr37
353	Hippocampus	DAM	Psap	Gpr37l1
354	Hippocampus	Meningeal cells	App	Cd74
355	Hippocampus	Microglia	App	Cd74
356	Hippocampus	Oligodendrocytes	Psap	Gpr37l1
357	Hippocampus	Piriform nucleus	Nrxn1	Nlgn2
358	Hippocampus	Piriform nucleus	Nrxn1	Nlgn3
359	Hippocampus	Stage 2 DAM	Cx3cl1	Cx3cr1
360	Hippocampus	Stage 2 DAM	Nrxn1	Nlgn3
361	Hippocampus	Stage 2 DAM	Psap	Gpr37l1
362	Hippocampus	Thalamus	App	Cd74
363	IC	Amygdala	Cntn1	Nrcam
364	IC	Astrocytes	Cntn1	Nrcam
365	IC	Astrocytes	Psap	Gpr37l1
366	IC	DAM	App	Cd74
367	IC	DAM	Cntn1	Nrcam
368	IC	DAM	Nrxn1	Nlgn2
369	IC	DAM	Psap	Gpr37
370	IC	DAM	Psap	Gpr37l1
371	IC	DAM	Ptn	Ncl
372	IC	DAM	Ptn	Sdc4
373	IC	Ependymal cells	Mag	Mag
374	IC	IC	Psap	Gpr37l1
375	IC	IC	Ptn	Sdc3
376	IC	Meningeal cells	App	Cd74
377	IC	Microglia	App	Cd74
378	IC	Oligodendrocytes	Cntn1	Nrcam
379	IC	Oligodendrocytes	Efnb3	Ephb1
380	IC	Oligodendrocytes	Psap	Gpr37l1
381	IC	Oligodendrocytes	Ptn	Ncl
382	IC	Oligodendrocytes	Ptn	Sdc2
383	IC	Piriform nucleus	Nrxn1	Nlgn2
384	IC	Piriform nucleus	Nrxn1	Nlgn3
385	IC	Stage 2 DAM	Cntn1	Nrcam
386	IC	Stage 2 DAM	Cx3cl1	Cx3cr1
387	IC	Stage 2 DAM	Nrxn1	Nlgn3
388	IC	Stage 2 DAM	Psap	Gpr37l1
389	IC	Stage 2 DAM	Ptn	Ncl
390	IC	Stage 2 DAM	Ptn	Ptprz1
391	IC	Thalamus	App	Cd74
392	Medial nucleus	Astrocytes	Cldn11	Cldn11
393	Medial nucleus	Astrocytes	Psap	Gpr37l1
394	Medial nucleus	DAM	App	Cd74
395	Medial nucleus	DAM	Cldn11	Cldn11
396	Medial nucleus	DAM	Psap	Gpr37
397	Medial nucleus	DAM	Psap	Gpr37l1
398	Medial nucleus	Meningeal cells	App	Cd74
399	Medial nucleus	Microglia	App	Cd74
400	Medial nucleus	Oligodendrocytes	Psap	Gpr37l1
401	Medial nucleus	Stage 2 DAM	Cx3cl1	Cx3cr1
402	Medial nucleus	Stage 2 DAM	Nrxn1	Nlgn3
403	Medial nucleus	Stage 2 DAM	Psap	Gpr37l1
404	Medial nucleus	Thalamus	App	Cd74
405	Meningeal cells	Astrocytes	Cldn11	Cldn11
406	Meningeal cells	Astrocytes	Grn	Sort1
407	Meningeal cells	Astrocytes	Psap	Gpr37l1
408	Meningeal cells	DAM	App	Cd74
409	Meningeal cells	DAM	Cldn11	Cldn11
410	Meningeal cells	DAM	Grn	Sort1
411	Meningeal cells	DAM	Psap	Gpr37
412	Meningeal cells	DAM	Psap	Gpr37l1
413	Meningeal cells	IC	Ptn	Sdc3
414	Meningeal cells	Meningeal cells	App	Cd74
415	Meningeal cells	Microglia	App	Cd74
416	Meningeal cells	Oligodendrocytes	Grn	Sort1
417	Meningeal cells	Oligodendrocytes	Psap	Gpr37l1
418	Meningeal cells	Oligodendrocytes	Ptn	Ncl
419	Meningeal cells	Oligodendrocytes	Ptn	Sdc3
420	Meningeal cells	Piriform nucleus	Grn	Sort1
421	Meningeal cells	Stage 2 DAM	Grn	Sort1
422	Meningeal cells	Stage 2 DAM	Psap	Gpr37l1
423	Meningeal cells	Stage 2 DAM	Ptn	Sdc3
424	Meningeal cells	Thalamus	App	Cd74
425	Microglia	Astrocytes	Cldn11	Cldn11
426	Microglia	Astrocytes	Grn	Sort1
427	Microglia	Astrocytes	Mag	Mag
428	Microglia	Astrocytes	Psap	Gpr37l1
429	Microglia	DAM	App	Cd74
430	Microglia	DAM	Cldn11	Cldn11
431	Microglia	DAM	Grn	Sort1
432	Microglia	DAM	Mag	Mag
433	Microglia	DAM	Nrxn1	Nlgn2
434	Microglia	DAM	Psap	Gpr37
435	Microglia	DAM	Ptn	Ncl
436	Microglia	DAM	Ptn	Sdc4
437	Microglia	IC	Ptn	Sdc3
438	Microglia	Meningeal cells	App	Cd74
439	Microglia	Microglia	App	Cd74
440	Microglia	Oligodendrocytes	Grn	Sort1
441	Microglia	Oligodendrocytes	Psap	Gpr37l1
442	Microglia	Oligodendrocytes	Ptn	Ncl
443	Microglia	Oligodendrocytes	Ptn	Sdc3
444	Microglia	Piriform nucleus	Grn	Sort1
445	Microglia	Piriform nucleus	Nrxn1	Nlgn2
446	Microglia	Piriform nucleus	Nrxn1	Nlgn3
447	Microglia	Stage 2 DAM	Grn	Sort1
448	Microglia	Stage 2 DAM	Nrxn1	Nlgn3
449	Microglia	Stage 2 DAM	Ptn	Sdc3
450	Microglia	Thalamus	App	Cd74
451	Oligodendrocytes	Amygdala	Cadm3	Cadm3
452	Oligodendrocytes	Amygdala	Cntn1	Nrcam
453	Oligodendrocytes	Amygdala	Mdk	Lrp1
454	Oligodendrocytes	Amygdala	Mdk	Ncl
455	Oligodendrocytes	Amygdala	Mdk	Ptprz1
456	Oligodendrocytes	Amygdala	Negr1	Negr1
457	Oligodendrocytes	Amygdala	Psap	Gpr37l1
458	Oligodendrocytes	Amygdala	Ptn	Ncl
459	Oligodendrocytes	Amygdala	Ptn	Ptprz1
460	Oligodendrocytes	Astrocytes	Cadm1	Cadm1
461	Oligodendrocytes	Astrocytes	Cntn1	Nrcam
462	Oligodendrocytes	Astrocytes	Grn	Sort1
463	Oligodendrocytes	Astrocytes	Mdk	Lrp1
464	Oligodendrocytes	Astrocytes	Mdk	Ncl
465	Oligodendrocytes	Astrocytes	Mdk	Ptprz1
466	Oligodendrocytes	Astrocytes	Negr1	Negr1
467	Oligodendrocytes	Astrocytes	Psap	Gpr37l1
468	Oligodendrocytes	Astrocytes	Ptn	Ncl
469	Oligodendrocytes	Astrocytes	Ptn	Ptprz1
470	Oligodendrocytes	BNST	Psap	Gpr37l1
471	Oligodendrocytes	Caudate Putamen	Mdk	Ncl
472	Oligodendrocytes	Caudate Putamen	Psap	Gpr37l1
473	Oligodendrocytes	Caudate Putamen	Ptn	Ncl
474	Oligodendrocytes	Cortex	Cntn1	Nrcam
475	Oligodendrocytes	DAM	App	Cd74
476	Oligodendrocytes	DAM	Cadm1	Cadm1
477	Oligodendrocytes	DAM	Cadm3	Cadm3
478	Oligodendrocytes	DAM	Cdh2	Cdh2
479	Oligodendrocytes	DAM	Cntn1	Nrcam
480	Oligodendrocytes	DAM	Fgf1	Fgfr2
481	Oligodendrocytes	DAM	Fgf1	Fgfr3
482	Oligodendrocytes	DAM	Grn	Sort1
483	Oligodendrocytes	DAM	Mdk	Lrp1
484	Oligodendrocytes	DAM	Mdk	Ncl
485	Oligodendrocytes	DAM	Mdk	Ptprz1
486	Oligodendrocytes	DAM	Mdk	Sdc4
487	Oligodendrocytes	DAM	Negr1	Negr1
488	Oligodendrocytes	DAM	Nfasc	CNTN1_CNTNAP1
489	Oligodendrocytes	DAM	Nrxn1	Nlgn2
490	Oligodendrocytes	DAM	Nrxn2	Nlgn2
491	Oligodendrocytes	DAM	Nrxn3	Nlgn2
492	Oligodendrocytes	DAM	Psap	Gpr37
493	Oligodendrocytes	DAM	Psap	Gpr37l1
494	Oligodendrocytes	DAM	Ptn	Ncl
495	Oligodendrocytes	DAM	Ptn	Ptprz1
496	Oligodendrocytes	DAM	Ptn	Sdc4
497	Oligodendrocytes	DAM	Spp1	ITGAV_ITGB5
498	Oligodendrocytes	Ependymal cells	Mag	Mag
499	Oligodendrocytes	IC	Fgf1	Fgfr3
500	Oligodendrocytes	IC	Mdk	Lrp1
501	Oligodendrocytes	IC	Mdk	Ncl
502	Oligodendrocytes	IC	Mdk	Ptprz1
503	Oligodendrocytes	IC	Psap	Gpr37l1
504	Oligodendrocytes	IC	Ptn	Ncl
505	Oligodendrocytes	IC	Ptn	Ptprz1
506	Oligodendrocytes	IC	Ptn	Sdc3
507	Oligodendrocytes	Medial nucleus	Psap	Gpr37l1
508	Oligodendrocytes	Meningeal cells	App	Cd74
509	Oligodendrocytes	Meningeal cells	Mdk	Lrp1
510	Oligodendrocytes	Microglia	App	Cd74
511	Oligodendrocytes	Microglia	Cntn1	Nrcam
512	Oligodendrocytes	Microglia	Mdk	Lrp1
513	Oligodendrocytes	Microglia	Mdk	Ptprz1
514	Oligodendrocytes	Microglia	Psap	Gpr37l1
515	Oligodendrocytes	Microglia	Ptn	Ncl
516	Oligodendrocytes	Microglia	Ptn	Ptprz1
517	Oligodendrocytes	Oligodendrocytes	Cdh2	Cdh2
518	Oligodendrocytes	Oligodendrocytes	Cntn1	Nrcam
519	Oligodendrocytes	Oligodendrocytes	Efnb3	Ephb1
520	Oligodendrocytes	Oligodendrocytes	Fgf1	Fgfr2
521	Oligodendrocytes	Oligodendrocytes	Fgf1	Fgfr3
522	Oligodendrocytes	Oligodendrocytes	Gas6	Tyro3
523	Oligodendrocytes	Oligodendrocytes	Grn	Sort1
524	Oligodendrocytes	Oligodendrocytes	Jam3	Jam3
525	Oligodendrocytes	Oligodendrocytes	Lrrc4b	Ptprf
526	Oligodendrocytes	Oligodendrocytes	Mdk	Lrp1
527	Oligodendrocytes	Oligodendrocytes	Mdk	Ncl
528	Oligodendrocytes	Oligodendrocytes	Mdk	Ptprz1
529	Oligodendrocytes	Oligodendrocytes	Mdk	Sdc2
530	Oligodendrocytes	Oligodendrocytes	Nfasc	CNTN1_CNTNAP1
531	Oligodendrocytes	Oligodendrocytes	Psap	Gpr37l1
532	Oligodendrocytes	Oligodendrocytes	Ptn	Ncl
533	Oligodendrocytes	Oligodendrocytes	Ptn	Ptprz1
534	Oligodendrocytes	Oligodendrocytes	Ptn	Sdc2
535	Oligodendrocytes	Oligodendrocytes	Ptn	Sdc3
536	Oligodendrocytes	Oligodendrocytes	Spp1	ITGAV_ITGB1
537	Oligodendrocytes	Oligodendrocytes	Vtn	ITGAV_ITGB1
538	Oligodendrocytes	Piriform nucleus	Cadm1	Cadm1
539	Oligodendrocytes	Piriform nucleus	Cadm3	Cadm3
540	Oligodendrocytes	Piriform nucleus	Grn	Sort1
541	Oligodendrocytes	Piriform nucleus	Mdk	Lrp1
542	Oligodendrocytes	Piriform nucleus	Mdk	Ncl
543	Oligodendrocytes	Piriform nucleus	Mdk	Ptprz1
544	Oligodendrocytes	Piriform nucleus	Negr1	Negr1
545	Oligodendrocytes	Piriform nucleus	Nfasc	CNTN1_CNTNAP1
546	Oligodendrocytes	Piriform nucleus	Nrxn1	Nlgn2
547	Oligodendrocytes	Piriform nucleus	Nrxn1	Nlgn3
548	Oligodendrocytes	Piriform nucleus	Nrxn2	Nlgn2
549	Oligodendrocytes	Piriform nucleus	Nrxn2	Nlgn3
550	Oligodendrocytes	Piriform nucleus	Nrxn3	Nlgn2
551	Oligodendrocytes	Piriform nucleus	Nrxn3	Nlgn3
552	Oligodendrocytes	Piriform nucleus	Psap	Gpr37l1
553	Oligodendrocytes	Piriform nucleus	Ptn	Ncl
554	Oligodendrocytes	Piriform nucleus	Ptn	Ptprz1
555	Oligodendrocytes	Stage 2 DAM	Cadm1	Cadm1
556	Oligodendrocytes	Stage 2 DAM	Cadm3	Cadm3
557	Oligodendrocytes	Stage 2 DAM	Cdh2	Cdh2
558	Oligodendrocytes	Stage 2 DAM	Cntn1	Nrcam
559	Oligodendrocytes	Stage 2 DAM	Cx3cl1	Cx3cr1
560	Oligodendrocytes	Stage 2 DAM	Fgf1	Fgfr2
561	Oligodendrocytes	Stage 2 DAM	Fgf1	Fgfr3
562	Oligodendrocytes	Stage 2 DAM	Gas6	Axl
563	Oligodendrocytes	Stage 2 DAM	Grn	Sort1
564	Oligodendrocytes	Stage 2 DAM	Jam3	Jam3
565	Oligodendrocytes	Stage 2 DAM	Mdk	Ptprz1
566	Oligodendrocytes	Stage 2 DAM	Nfasc	CNTN1_CNTNAP1
567	Oligodendrocytes	Stage 2 DAM	Nrxn1	Nlgn3
568	Oligodendrocytes	Stage 2 DAM	Nrxn2	Nlgn3
569	Oligodendrocytes	Stage 2 DAM	Nrxn3	Nlgn3
570	Oligodendrocytes	Stage 2 DAM	Psap	Gpr37l1
571	Oligodendrocytes	Stage 2 DAM	Ptn	Ptprz1
572	Oligodendrocytes	Stage 2 DAM	Ptn	Sdc3
573	Oligodendrocytes	Stage 2 DAM	Sema4d	Plxnb1
574	Oligodendrocytes	Stage 2 DAM	Sema4d	Plxnb2
575	Oligodendrocytes	Stage 2 DAM	Spp1	ITGAV_ITGB1
576	Oligodendrocytes	Stage 2 DAM	Spp1	ITGAV_ITGB5
577	Oligodendrocytes	Stage 2 DAM	Vtn	ITGAV_ITGB1
578	Oligodendrocytes	Stage 2 DAM	Vtn	ITGAV_ITGB8
579	Oligodendrocytes	Thalamus	App	Cd74
580	Oligodendrocytes	Thalamus	Psap	Gpr37l1
581	Oligodendrocytes	Zona Incerta	Mdk	Lrp1
582	Oligodendrocytes	Zona Incerta	Mdk	Ncl
583	Oligodendrocytes	Zona Incerta	Mdk	Ptprz1
584	Oligodendrocytes	Zona Incerta	Psap	Gpr37l1
585	Oligodendrocytes	Zona Incerta	Ptn	Ncl
586	Oligodendrocytes	Zona Incerta	Ptn	Ptprz1
587	Piriform nucleus	Amygdala	Psap	Gpr37l1
588	Piriform nucleus	Astrocytes	Cadm1	Cadm1
589	Piriform nucleus	Astrocytes	Grn	Sort1
590	Piriform nucleus	BNST	Psap	Gpr37l1
591	Piriform nucleus	Caudate Putamen	Psap	Gpr37l1
592	Piriform nucleus	DAM	Agrn	Dag1
593	Piriform nucleus	DAM	App	Cd74
594	Piriform nucleus	DAM	Grn	Sort1
595	Piriform nucleus	IC	Ptn	Ncl
596	Piriform nucleus	IC	Ptn	Sdc3
597	Piriform nucleus	Meningeal cells	App	Cd74
598	Piriform nucleus	Microglia	App	Cd74
599	Piriform nucleus	Oligodendrocytes	Cadm1	Cadm1
600	Piriform nucleus	Oligodendrocytes	Cadm3	Cadm3
601	Piriform nucleus	Oligodendrocytes	Cntn1	Nrcam
602	Piriform nucleus	Oligodendrocytes	Grn	Sort1
603	Piriform nucleus	Oligodendrocytes	Il34	Csf1r
604	Piriform nucleus	Oligodendrocytes	Lrrc4b	Ptprf
605	Piriform nucleus	Oligodendrocytes	Negr1	Negr1
606	Piriform nucleus	Oligodendrocytes	Ptn	Ncl
607	Piriform nucleus	Oligodendrocytes	Ptn	Sdc3
608	Piriform nucleus	Piriform nucleus	Cadm1	Cadm1
609	Piriform nucleus	Piriform nucleus	Grn	Sort1
610	Piriform nucleus	Piriform nucleus	Psap	Gpr37l1
611	Piriform nucleus	Piriform nucleus	Ptn	Ptprz1
612	Piriform nucleus	Stage 2 DAM	Agrn	Dag1
613	Piriform nucleus	Stage 2 DAM	Grn	Sort1
614	Piriform nucleus	Stage 2 DAM	Ncam1	L1cam
615	Piriform nucleus	Stage 2 DAM	Ncam1	Ncam1
616	Piriform nucleus	Stage 2 DAM	Nrxn1	Nlgn3
617	Piriform nucleus	Stage 2 DAM	Nrxn2	Nlgn3
618	Piriform nucleus	Stage 2 DAM	Nrxn3	Nlgn3
619	Piriform nucleus	Stage 2 DAM	Ptn	Sdc3
620	Piriform nucleus	Thalamus	App	Cd74
621	Piriform nucleus	Zona Incerta	Psap	Gpr37l1
622	Stage 2 DAM	Amygdala	Cadm3	Cadm3
623	Stage 2 DAM	Amygdala	Cntn1	Nrcam
624	Stage 2 DAM	Amygdala	Ncam1	Ncam1
625	Stage 2 DAM	Amygdala	Psap	Gpr37l1
626	Stage 2 DAM	Astrocytes	Cadm1	Cadm1
627	Stage 2 DAM	Astrocytes	Cntn1	Nrcam
628	Stage 2 DAM	Astrocytes	Ncam1	Ncam1
629	Stage 2 DAM	BNST	Psap	Gpr37l1
630	Stage 2 DAM	Caudate Putamen	Psap	Gpr37l1
631	Stage 2 DAM	Cortex	Cntn1	Nrcam
632	Stage 2 DAM	DAM	App	Cd74
633	Stage 2 DAM	DAM	Cadm3	Cadm3
634	Stage 2 DAM	DAM	Cdh2	Cdh2
635	Stage 2 DAM	DAM	Cntn1	Nrcam
636	Stage 2 DAM	DAM	Cntn2	Cntn2
637	Stage 2 DAM	DAM	Efnb3	Epha4
638	Stage 2 DAM	DAM	Fgf1	Fgfr2
639	Stage 2 DAM	DAM	Fgf1	Fgfr3
640	Stage 2 DAM	DAM	Ncam1	Ncam1
641	Stage 2 DAM	DAM	Nrxn1	Nlgn2
642	Stage 2 DAM	DAM	Nrxn2	Nlgn2
643	Stage 2 DAM	DAM	Nrxn3	Nlgn2
644	Stage 2 DAM	DAM	Ptn	Ncl
645	Stage 2 DAM	DAM	Ptn	Sdc4
646	Stage 2 DAM	DAM	Tnr	Sdc4
647	Stage 2 DAM	Ependymal cells	Mag	Mag
648	Stage 2 DAM	IC	Fgf1	Fgfr3
649	Stage 2 DAM	IC	Ptn	Sdc3
650	Stage 2 DAM	Meningeal cells	App	Cd74
651	Stage 2 DAM	Microglia	App	Cd74
652	Stage 2 DAM	Microglia	Cntn1	Nrcam
653	Stage 2 DAM	Oligodendrocytes	Cadm1	Cadm1
654	Stage 2 DAM	Oligodendrocytes	Cadm3	Cadm3
655	Stage 2 DAM	Oligodendrocytes	Cdh2	Cdh2
656	Stage 2 DAM	Oligodendrocytes	Cntn1	Nrcam
657	Stage 2 DAM	Oligodendrocytes	Efnb3	Ephb1
658	Stage 2 DAM	Oligodendrocytes	Fgf1	Fgfr2
659	Stage 2 DAM	Oligodendrocytes	Fgf1	Fgfr3
660	Stage 2 DAM	Oligodendrocytes	Gas6	Tyro3
661	Stage 2 DAM	Oligodendrocytes	Jam3	Jam3
662	Stage 2 DAM	Oligodendrocytes	Lrrc4b	Ptprf
663	Stage 2 DAM	Oligodendrocytes	Nfasc	CNTN1_CNTNAP1
664	Stage 2 DAM	Oligodendrocytes	Ptn	Ncl
665	Stage 2 DAM	Oligodendrocytes	Ptn	Sdc2
666	Stage 2 DAM	Oligodendrocytes	Ptn	Sdc3
667	Stage 2 DAM	Oligodendrocytes	Vtn	ITGAV_ITGB1
668	Stage 2 DAM	Piriform nucleus	Efnb3	Epha4
669	Stage 2 DAM	Piriform nucleus	Ncam1	Ncam1
670	Stage 2 DAM	Piriform nucleus	Nfasc	CNTN1_CNTNAP1
671	Stage 2 DAM	Piriform nucleus	Nrxn1	Nlgn2
672	Stage 2 DAM	Piriform nucleus	Nrxn1	Nlgn3
673	Stage 2 DAM	Piriform nucleus	Nrxn2	Nlgn2
674	Stage 2 DAM	Piriform nucleus	Nrxn2	Nlgn3
675	Stage 2 DAM	Piriform nucleus	Nrxn3	Nlgn2
676	Stage 2 DAM	Piriform nucleus	Nrxn3	Nlgn3
677	Stage 2 DAM	Piriform nucleus	Psap	Gpr37l1
678	Stage 2 DAM	Stage 2 DAM	Cdh2	Cdh2
679	Stage 2 DAM	Stage 2 DAM	Cntn1	Nrcam
680	Stage 2 DAM	Stage 2 DAM	Cntn2	Cntn2
681	Stage 2 DAM	Stage 2 DAM	Cntn2	L1cam
682	Stage 2 DAM	Stage 2 DAM	Cx3cl1	Cx3cr1
683	Stage 2 DAM	Stage 2 DAM	Fgf1	Fgfr2
684	Stage 2 DAM	Stage 2 DAM	Fgf1	Fgfr3
685	Stage 2 DAM	Stage 2 DAM	Jam3	Jam3
686	Stage 2 DAM	Stage 2 DAM	L1cam	L1cam
687	Stage 2 DAM	Stage 2 DAM	Ncam1	L1cam
688	Stage 2 DAM	Stage 2 DAM	Ncam1	Ncam1
689	Stage 2 DAM	Stage 2 DAM	Nfasc	CNTN1_CNTNAP1
690	Stage 2 DAM	Stage 2 DAM	Nrxn1	Nlgn3
691	Stage 2 DAM	Stage 2 DAM	Nrxn2	Nlgn3
692	Stage 2 DAM	Stage 2 DAM	Nrxn3	Nlgn3
693	Stage 2 DAM	Stage 2 DAM	Ptn	Ptprz1
694	Stage 2 DAM	Stage 2 DAM	Ptn	Sdc3
695	Stage 2 DAM	Stage 2 DAM	Sema4d	Plxnb1
696	Stage 2 DAM	Stage 2 DAM	Sema4d	Plxnb2
697	Stage 2 DAM	Stage 2 DAM	Vtn	ITGAV_ITGB1
698	Stage 2 DAM	Stage 2 DAM	Vtn	ITGAV_ITGB8
699	Stage 2 DAM	Thalamus	App	Cd74
700	Stage 2 DAM	Zona Incerta	Psap	Gpr37l1
701	Thalamus	Astrocytes	Cldn11	Cldn11
702	Thalamus	Astrocytes	Grn	Sort1
703	Thalamus	Astrocytes	Psap	Gpr37l1
704	Thalamus	DAM	App	Cd74
705	Thalamus	DAM	Cldn11	Cldn11
706	Thalamus	DAM	Grn	Sort1
707	Thalamus	DAM	Nrxn1	Nlgn2
708	Thalamus	DAM	Psap	Gpr37
709	Thalamus	DAM	Psap	Gpr37l1
710	Thalamus	Meningeal cells	App	Cd74
711	Thalamus	Microglia	App	Cd74
712	Thalamus	Oligodendrocytes	Grn	Sort1
713	Thalamus	Oligodendrocytes	Psap	Gpr37l1
714	Thalamus	Stage 2 DAM	Cx3cl1	Cx3cr1
715	Thalamus	Stage 2 DAM	Grn	Sort1
716	Thalamus	Stage 2 DAM	Nrxn1	Nlgn3
717	Thalamus	Stage 2 DAM	Psap	Gpr37l1
718	Thalamus	Thalamus	App	Cd74
719	Zona Incerta	Astrocytes	Cldn11	Cldn11
720	Zona Incerta	Astrocytes	Mag	Mag
721	Zona Incerta	Astrocytes	Psap	Gpr37l1
722	Zona Incerta	DAM	App	Cd74
723	Zona Incerta	DAM	Cldn11	Cldn11
724	Zona Incerta	DAM	Mag	Mag
725	Zona Incerta	DAM	Nrxn1	Nlgn2
726	Zona Incerta	DAM	Psap	Gpr37
727	Zona Incerta	DAM	Psap	Gpr37l1
728	Zona Incerta	DAM	Ptn	Ncl
729	Zona Incerta	DAM	Ptn	Sdc4
730	Zona Incerta	IC	Psap	Gpr37l1
731	Zona Incerta	IC	Ptn	Sdc3
732	Zona Incerta	Meningeal cells	App	Cd74
733	Zona Incerta	Microglia	App	Cd74
734	Zona Incerta	Oligodendrocytes	Psap	Gpr37l1
735	Zona Incerta	Oligodendrocytes	Ptn	Ncl
736	Zona Incerta	Oligodendrocytes	Ptn	Sdc2
737	Zona Incerta	Piriform nucleus	Nrxn1	Nlgn2
738	Zona Incerta	Piriform nucleus	Nrxn1	Nlgn3
739	Zona Incerta	Stage 2 DAM	Nrxn1	Nlgn3
740	Zona Incerta	Stage 2 DAM	Psap	Gpr37l1
741	Zona Incerta	Stage 2 DAM	Ptn	Ncl
742	Zona Incerta	Stage 2 DAM	Ptn	Ptprz1
743	Zona Incerta	Thalamus	App	Cd74
