## Supplemental Table 11 for "Human neural stem cells restore spatial memory in a transgenic Alzheimer’s disease mouse model by an immunomodulating mechanism"

### Sheet: Table_S11
	hNSCs vs stage 1 DAMs				hNSCs vs stage 2 DAMs
	Ligand	Receptor			Ligand	Receptor
CLDN11_CLDN11	Cldn11	Cldn11		APP_CD74	App	Cd74
PSAP_GPR37L1	Psap	Gpr37l1		PSAP_GPR37L1	Psap	Gpr37l1
MAG_MAG	Mag	Mag		CLDN11_CLDN11	Cldn11	Cldn11
APP_CD74	App	Cd74		MAG_MAG	Mag	Mag
PTN_NCL	Ptn	Ncl		THY1_ITGAX_ITGB2	Thy1	ITGAX_ITGB2
PSAP_GPR37	Psap	Gpr37		PTN_PTPRZ1	Ptn	Ptprz1
PTN_SDC3	Ptn	Sdc3		PTN_NCL	Ptn	Ncl
PTN_SDC4	Ptn	Sdc4		PSAP_GPR37	Psap	Gpr37
GRN_SORT1	Grn	Sort1		THY1_ITGAM_ITGB2	Thy1	ITGAM_ITGB2
CNTN2_CNTN2	Cntn2	Cntn2		PTN_SDC3	Ptn	Sdc3
EFNB3_EPHA4	Efnb3	Epha4		PTN_SDC4	Ptn	Sdc4
NRXN1_NLGN2	Nrxn1	Nlgn2		GRN_SORT1	Grn	Sort1
VTN_ITGAV_ITGB5	Vtn	ITGAV_ITGB5		CX3CL1_CX3CR1	Cx3cl1	Cx3cr1
NFASC_CNTN1_CNTNAP1	Nfasc	CNTN1_CNTNAP1		VTN_ITGAV_ITGB5	Vtn	ITGAV_ITGB5
FGF1_FGFR2	Fgf1	Fgfr2		CNTN2_L1CAM	Cntn2	L1cam
FGF1_FGFR3	Fgf1	Fgfr3		CNTN2_CNTN2	Cntn2	Cntn2
CADM1_CADM1	Cadm1	Cadm1		NCAM1_L1CAM	Ncam1	L1cam
NEGR1_NEGR1	Negr1	Negr1		LRRC4C_NTNG1	Lrrc4c	Ntng1
NRXN2_NLGN2	Nrxn2	Nlgn2		SEMA4D_PLXNB1	Sema4d	Plxnb1
				SEMA4D_PLXNB2	Sema4d	Plxnb2
				VTN_ITGAV_ITGB1	Vtn	ITGAV_ITGB1
				VTN_ITGAV_ITGB8	Vtn	ITGAV_ITGB8
				FGF1_FGFR2	Fgf1	Fgfr2
				FGF1_FGFR3	Fgf1	Fgfr3
				NRXN2_NLGN3	Nrxn2	Nlgn3
				NCAM1_NCAM1	Ncam1	Ncam1
				NRXN1_NLGN3	Nrxn1	Nlgn3
				NFASC_CNTN1_CNTNAP1	Nfasc	CNTN1_CNTNAP1
				CADM1_CADM1	Cadm1	Cadm1
