## Supplemental Table 13 for "Human neural stem cells restore spatial memory in a transgenic Alzheimer’s disease mouse model by an immunomodulating mechanism"

### Sheet: Table_S13
	Stage 1 DAMs vs hNSCs				Stage 2 DAMs vs hNSCs
	Ligand	Receptor			Ligand	Receptor
CLDN11_CLDN11	Cldn11	Cldn11		CLDN11_CLDN11	Cldn11	Cldn11
PSAP_GPR37	Psap	Gpr37		MAG_MAG	Mag	Mag
MAG_MAG	Mag	Mag		PSAP_GPR37	Psap	Gpr37
GRN_SORT1	Grn	Sort1		GRN_SORT1	Grn	Sort1
APP_CD74	App	Cd74		APP_CD74	App	Cd74
PTN_PTPRZ1	Ptn	Ptprz1		CNTN1_NRCAM	Cntn1	Nrcam
PTN_NCL	Ptn	Ncl		GAS6_TYRO3	Gas6	Tyro3
CNTN1_NRCAM	Cntn1	Nrcam		CNTN2_CNTN2	Cntn2	Cntn2
GAS6_TYRO3	Gas6	Tyro3		FGF1_FGFR2	Fgf1	Fgfr2
CNTN2_CNTN2	Cntn2	Cntn2		PSAP_GPR37L1	Psap	Gpr37l1
FGF1_FGFR2	Fgf1	Fgfr2		NCAM1_NCAM1	Ncam1	Ncam1
CADM1_CADM1	Cadm1	Cadm1		PTN_PTPRZ1	Ptn	Ptprz1
NEGR1_NEGR1	Negr1	Negr1		PTN_NCL	Ptn	Ncl
PSAP_GPR37L1	Psap	Gpr37l1		CADM1_CADM1	Cadm1	Cadm1
